# Functional architecture of cardiac TF regulatory landscapes in control of mammalian heart development

**DOI:** 10.64898/2025.12.19.695499

**Authors:** Virginia Roland, Johannes Tüchler, Andrea Esposito, Mattia Conte, Matteo Zoia, Ekapaksi Wisnumurti, Virginie Tissières, Julie Gamart, Raquel Rouco Garcia, Ines J. Marques, Akshay Akshay, Vincent Rapp, Brandon J. Mannion, Jennifer A. Akiyama, Prateek Arora, Harry Walker, Ali Hashemi Gheinani, Beth A. Firulli, Gretel Nusspaumer, Anthony B. Firulli, Guillaume Andrey, Axel Visel, Nadia Mercader, Javier Lopez-Rios, Mario Nicodemi, Iros Barozzi, Marco Osterwalder

**Affiliations:** Department for BioMedical Research (DBMR), University of Bern, Bern, Switzerland; Center for Cancer Research, Medical University of Vienna, Vienna, Austria; Department of Physics, University of Naples Federico II and National Institute of Nuclear Physics, Naples, Italy; Department of Cardiology, Bern University Hospital, Bern, Switzerland; Department of Genetic Medicine and Development and iGE3, Faculty of Medicine, University of Geneva, Geneva, Switzerland; Institute of Anatomy, University of Bern, Bern, Switzerland; Environmental Genomics and Systems Biology Division, Lawrence Berkeley National Laboratory, Berkeley, CA 94720, USA; Herman B Wells Center for Pediatric Research, Departments of Pediatrics, Anatomy and Medical and Molecular Genetics, Indiana Medical School, Indianapolis, IN 46202, USA; Centro Andaluz de Biología del Desarrollo (CABD), CSIC-Universidad Pablo de Olavide Junta de Andalucía, Seville, Spain; US Department of Energy Joint Genome Institute, Lawrence Berkeley National Laboratory, Berkeley, CA 94720, USA; School of Natural Sciences, University of California, Merced, CA 95343, USA; Centro Nacional de Investigaciones Cardiovasculares Carlos III, Madrid, Spain; Universidad Loyola Andalucía, School of Health Sciences, Seville Campus, 41704, Dos Hermanas, Seville, Spain

## Abstract

Congenital heart disease (CHD), the most common human birth defect, often results from disruptions in gene regulatory networks (GRNs) that control cardiac lineage specification and cell type identity during heart development. A conserved core set of cardiac transcription factors (TFs) orchestrates these processes through combinatorial interactions that are cell type-specific and tightly regulated across space and time. However, the genomic enhancer architecture that integrates upstream effectors to establish precise cardiac TF dosage and downstream transcriptional output remains largely unresolved. Here, we assessed the functional necessity of five developmental heart enhancer modules previously linked to the regulation of *Gata4* and *Hand2*, core cardiac TFs exhibiting overlapping roles in myocardial and endocardial development. While individual enhancer deletions in mouse embryonic hearts revealed a surprising degree of transcriptional resilience, a subset of *Gata4* enhancers proved indispensable for embryonic progression in a genetically compromised background. To achieve higher precision in cardiac cell type-specific enhancer prediction, we applied single-nucleus multiome profiling, enabling the delineation of cardiac cistromes underlying heart morphogenesis. By integrating this resource with deep learning applications, site-directed transgenesis, and chromatin conformation modeling, we mapped the cardiac enhancer repertoire and regulatory signatures that orchestrate *Hand2* dynamics across distinct cardiac compartments and lineages. Genome editing further revealed an essential role for the *Hand2*-upstream regulatory interval (*H2*-URI) in transcriptional control of endocardial lineage effectors and, consequently, trabecular network formation and cardiac cushion patterning. Together our findings highlight substantial resilience in the *cis*-regulatory architectures governing cardiac TF dynamics and demonstrate that combinatorial integration of upstream lineage identities across modular enhancer landscapes establishes the cardiac cell type-specific programs driving heart morphogenesis. These results advance the reconstruction of cardiac GRNs and enhance the functional interpretation of CHD-associated variants.
