## Supplementary material for "Functional architecture of cardiac TF regulatory landscapes in control of mammalian heart development": Table S7

### Sheet: S1_cluster_counts_by_stage_28C
Cluster ID	Lineage ID	count_e9.5	count_e10.5	count_e11.5
aCM	Myo	441	118	204
AVC	Myo	243	38	37
cpNCC-e	NCC (other)	633	15	5
cpNCC-l	NCC (other)	1	415	1
EC-e	Endo	305	73	1
EndMT	Endo	149	95	301
EP-e	EP (other)	135	143	1
HE	Non-heart	41	10	38
NCC	NCC (non-heart)	28	11	29
aSHF/OFT	Myo	546	166	8
PA-ecto	Non-heart	371	63	0
PA-endo	Non-heart	505	113	9
PaM/LPM	Non-heart	2	37	24
PE	Non-heart	132	92	47
CPM	Myo	111	17	0
pSHF-e	Myo	704	7	2
pSHF-l	Myo	19	516	3
RBC	Non-heart	213	91	45
TP	Non-heart	14	8	36
vCM-e	Myo	544	68	1
VEC-1	Endo	178	96	166
VEC-2	Endo	88	31	52
EC-l	Endo	0	36	522
EP-l	EP (other)	0	11	464
SM/FB 1	heterogeneous (other)	0	7	234
SM/FB 2	heterogeneous (other)	0	0	338
SM/FB 3	heterogeneous (other)	0	18	433
vCM-l	Myo	0	25	554

### Sheet: S2_cluster_counts_by_stage_20C
Cluster ID	Lineage ID	count_e9.5	count_e10.5	count_e11.5
aCM	Myo	441	118	204
AVC	Myo	243	38	37
cpNCC-e	NCC (other)	633	15	5
cpNCC-l	NCC (other)	1	415	1
EC-e	Endo	305	73	1
EndMT	Endo	149	95	301
EP-e	EP (other)	135	143	1
aSHF/OFT	Myo	546	166	8
CPM	Myo	111	17	0
pSHF-e	Myo	704	7	2
pSHF-l	Myo	19	516	3
vCM-e	Myo	544	68	1
VEC-1	Endo	178	96	166
VEC-2	Endo	88	31	52
EC-l	Endo	0	36	522
EP-l	EP (other)	0	11	464
SM/FB 1	heterogeneous (other)	0	7	234
SM/FB 2	heterogeneous (other)	0	0	338
SM/FB 3	heterogeneous (other)	0	18	433
vCM-l	Myo	0	25	554

### Sheet: S3_da_peaks_28C
Cluster ID	Lineage ID	peaks	differentially_accessible_peaks	fraction
vCM-e	Myo	93193	9980	0.10709
vCM-l	Myo	108883	27471	0.252298
AVC	Myo	71846	4261	0.0593074
aCM	Myo	111518	14785	0.132579
aSHF/OFT	Myo	100365	8711	0.0867932
CPM	Myo	43941	2968	0.0675451
pSHF-e	Myo	90243	7390	0.08189
pSHF-l	Myo	90790	9602	0.105761
EC-e	Endo	68686	6692	0.0974289
EC-l	Endo	107698	34977	0.324769
VEC-1	Endo	84250	17818	0.21149
VEC-2	Endo	54714	3729	0.0681544
EndMT	Endo	108827	16051	0.147491
EP-e	EP (other)	71708	6328	0.0882468
EP-l	EP (other)	115656	29178	0.252283
cpNCC-e	NCC (other)	94791	16518	0.174257
cpNCC-l	NCC (other)	78796	12586	0.159729
SM/FB 1	heterogeneous (other)	71580	9614	0.134311
SM/FB 2	heterogeneous (other)	81919	15313	0.186929
SM/FB 3	heterogeneous (other)	95413	11480	0.120319
PE	Non-heart	59403	12659	0.213104
PA-ecto	Non-heart	89172	14104	0.158166
PA-endo	Non-heart	103785	23634	0.227721
PaM/LPM	Non-heart	24873	2833	0.113899
TP	Non-heart	23168	1485	0.064097
NCC	NCC (non-heart)	27007	5291	0.195912
RBC	Non-heart	61097	288	0.00471382
HE	Non-heart	17703	2860	0.161555

### Sheet: S4_da_peaks_20C
Cluster ID	Lineage ID	peaks	differentially_accessible_peaks	fraction
vCM-e	Myo	93193	9980	0.10709
vCM-l	Myo	108883	27471	0.252298
AVC	Myo	71846	4261	0.0593074
aCM	Myo	111518	14785	0.132579
aSHF/OFT	Myo	100365	8711	0.0867932
CPM	Myo	43941	2968	0.0675451
pSHF-e	Myo	90243	7390	0.08189
pSHF-l	Myo	90790	9602	0.105761
EC-e	Endo	68686	6692	0.0974289
EC-l	Endo	107698	34977	0.324769
VEC-1	Endo	84250	17818	0.21149
VEC-2	Endo	54714	3729	0.0681544
EndMT	Endo	108827	16051	0.147491
EP-e	EP (other)	71708	6328	0.0882468
EP-l	EP (other)	115656	29178	0.252283
cpNCC-e	NCC (other)	94791	16518	0.174257
cpNCC-l	NCC (other)	78796	12586	0.159729
SM/FB 1	heterogeneous (other)	71580	9614	0.134311
SM/FB 2	heterogeneous (other)	81919	15313	0.186929
SM/FB 3	heterogeneous (other)	95413	11480	0.120319

### Sheet: S5_da_peaks_chromHMM_28C
Cluster ID	fraction_e10.5_promoter	fraction_e10.5_enhancer	fraction_e10.5_ctcf	fraction_e11.5_promoter	fraction_e11.5_enhancer	fraction_e11.5_ctcf
AVC	0.0211334	0.0777654	0.00898385	0.0207787	0.114839	0.00776699
CPM-OFT	0.00566343	0.0280406	0.00742758	0.00440862	0.0275354	0.00610445
EC-e	0.0332106	0.102648	0.0163859	0.033067	0.178853	0.0124691
EC-l	0.0955882	0.296382	0.0597734	0.105703	0.435837	0.050797
EP-e	0.0140348	0.0678312	0.00961792	0.0138992	0.0911861	0.0088463
EP-l	0.0377621	0.149399	0.0389309	0.0390947	0.196713	0.0367025
EndMT	0.043843	0.12395	0.0276934	0.0461575	0.19571	0.0239796
CPM	0.00744145	0.0760563	0.0254453	0.00849399	0.121912	0.0230141
NCC	0.00323118	0.0814427	0.019347	0.00287648	0.112172	0.0156503
PA-ecto	0.0641062	0.111181	0.0192613	0.0603695	0.0818928	0.0202123
PA-endo	0.104761	0.154565	0.0300399	0.100395	0.115492	0.0308366
PE	0.0439176	0.120536	0.0185185	0.0419204	0.109786	0.0196617
PaM/LPM	0.00376049	0.0433985	0.0112439	0.00382092	0.0454545	0.0100819
RBC	0.0156557	0.000987106	0.000286738	0.0139603	0.000110217	0.000401499
SM/FB 1	0.0147448	0.0524471	0.0193311	0.0130347	0.0807673	0.0150463
SM/FB 2	0.0435172	0.0871946	0.0232673	0.0414906	0.117349	0.0204485
SM/FB 3	0.0323555	0.0477311	0.0122656	0.0306449	0.0652903	0.0110206
TP	0.00193006	0.0323412	0.00904605	0.00169222	0.0408333	0.00816024
VEC-1	0.0597037	0.208207	0.03361	0.0666908	0.295788	0.0292927
VEC-2	0.0101682	0.0648172	0.012623	0.0110367	0.116034	0.0101414
aCM	0.0707078	0.168757	0.0184732	0.0690669	0.2319	0.0159778
aSHF/OFT	0.0570289	0.0759541	0.00947146	0.0538287	0.0834346	0.00912481
cpNCC-e	0.080176	0.12147	0.023028	0.0739473	0.106776	0.0245137
cpNCC-l	0.100951	0.102445	0.0176431	0.0940433	0.120634	0.0150212
pSHF-e	0.0572215	0.0574509	0.0110074	0.0512483	0.0478083	0.011894
pSHF-l	0.0684852	0.0540724	0.00877455	0.0617003	0.0536004	0.00917174
vCM-e	0.0803397	0.164731	0.0219628	0.0774702	0.230717	0.0194556
vCM-l	0.111612	0.345225	0.0565318	0.121573	0.484385	0.0461457

### Sheet: S6_da_peaks_chromHMM_20C
Cluster ID	fraction_e10.5_promoter	fraction_e10.5_enhancer	fraction_e10.5_ctcf	fraction_e11.5_promoter	fraction_e11.5_enhancer	fraction_e11.5_ctcf
AVC	0.0211334	0.0777654	0.00898385	0.0207787	0.114839	0.00776699
EC-e	0.0332106	0.102648	0.0163859	0.033067	0.178853	0.0124691
EC-l	0.0955882	0.296382	0.0597734	0.105703	0.435837	0.050797
EP-e	0.0140348	0.0678312	0.00961792	0.0138992	0.0911861	0.0088463
EP-l	0.0377621	0.149399	0.0389309	0.0390947	0.196713	0.0367025
EndMT	0.043843	0.12395	0.0276934	0.0461575	0.19571	0.0239796
CPM	0.00744145	0.0760563	0.0254453	0.00849399	0.121912	0.0230141
SM/FB 1	0.0147448	0.0524471	0.0193311	0.0130347	0.0807673	0.0150463
SM/FB 2	0.0435172	0.0871946	0.0232673	0.0414906	0.117349	0.0204485
SM/FB 3	0.0323555	0.0477311	0.0122656	0.0306449	0.0652903	0.0110206
VEC-1	0.0597037	0.208207	0.03361	0.0666908	0.295788	0.0292927
VEC-2	0.0101682	0.0648172	0.012623	0.0110367	0.116034	0.0101414
aCM	0.0707078	0.168757	0.0184732	0.0690669	0.2319	0.0159778
aSHF/OFT	0.0570289	0.0759541	0.00947146	0.0538287	0.0834346	0.00912481
cpNCC-e	0.080176	0.12147	0.023028	0.0739473	0.106776	0.0245137
cpNCC-l	0.100951	0.102445	0.0176431	0.0940433	0.120634	0.0150212
pSHF-e	0.0572215	0.0574509	0.0110074	0.0512483	0.0478083	0.011894
pSHF-l	0.0684852	0.0540724	0.00877455	0.0617003	0.0536004	0.00917174
vCM-e	0.0803397	0.164731	0.0219628	0.0774702	0.230717	0.0194556
vCM-l	0.111612	0.345225	0.0565318	0.121573	0.484385	0.0461457
