## Supplementary material for "Functional architecture of cardiac TF regulatory landscapes in control of mammalian heart development": Table S9

### Sheet: S1_int_GWAS_variants
Cluster ID	vCM-e	vCM-l	AVC	aCM	aSHF/OFT	CPM	pSHF-e	pSHF-l	EC-e	EC-l	VEC 1	VEC-2	EndMT	EP-e	EP-l	cpNCC-e	cpNCC-l	SM/FB 1	SM/FB 2	SM/FB 3	PE	PA-ecto	PA-endo	PaM/LPM	TP	NCC	HE	RBC
n_regions	72806	85157	56903	87394	81125	37124	72880	74217	65660	82622	54869	44219	86219	57713	90054	76737	48255	60090	68599	21682	18874	69820	81093	67158	79496	23431	14933	51199
rheumatoid_arthritis_EFO_0000685_regions_with_overlap	48	51	33	60	50	14	47	43	39	54	35	28	55	35	47	48	30	29	38	9	13	47	49	40	44	9	4	27
rheumatoid_arthritis_EFO_0000685_total_overlaps	83	80	63	89	89	41	76	85	72	106	92	57	96	68	93	88	43	70	72	22	23	80	83	97	81	23	4	46
rheumatoid_arthritis_EFO_0000685_total_non_overlaps	3356	3359	3376	3350	3350	3398	3363	3354	3367	3333	3347	3382	3343	3371	3346	3351	3396	3369	3367	3417	3416	3359	3356	3342	3358	3416	3435	3393
rheumatoid_arthritis_EFO_0000685_total_overlaps_normalized	6.32736e-10	5.1604e-10	7.15436e-10	5.74957e-10	6.06392e-10	8.07047e-10	5.82491e-10	6.39153e-10	6.09785e-10	7.35659e-10	9.94492e-10	9.02613e-10	6.63095e-10	7.21203e-10	6.02577e-10	6.34648e-10	5.57045e-10	7.78041e-10	6.7338e-10	7.8809e-10	1.14685e-09	7.1315e-10	5.94396e-10	8.54021e-10	6.12368e-10	7.96083e-10	2.14851e-10	5.62144e-10
coronary_artery_disease_EFO_0001645_regions_with_overlap	60	61	34	67	59	29	62	61	50	67	41	24	53	43	68	55	37	33	48	13	11	48	61	42	56	12	7	40
coronary_artery_disease_EFO_0001645_total_overlaps	113	125	72	128	110	55	115	101	96	111	68	43	91	82	135	96	64	55	88	17	16	85	110	70	105	17	11	85
coronary_artery_disease_EFO_0001645_total_non_overlaps	3356	3344	3397	3341	3359	3414	3354	3368	3373	3358	3401	3426	3378	3387	3334	3373	3405	3414	3381	3452	3453	3384	3359	3399	3364	3452	3458	3384
coronary_artery_disease_EFO_0001645_total_overlaps_normalized	8.53986e-10	7.9934e-10	8.1057e-10	8.19753e-10	7.42992e-10	1.07326e-09	8.73779e-10	7.52896e-10	8.06015e-10	7.63698e-10	7.28703e-10	6.7503e-10	6.23123e-10	8.62165e-10	8.67144e-10	6.86356e-10	8.2192e-10	6.06031e-10	8.15902e-10	6.03713e-10	7.90906e-10	7.51169e-10	7.80941e-10	6.10974e-10	7.86945e-10	5.83321e-10	5.85731e-10	1.02976e-09
schizophrenia_MONDO_0005090_regions_with_overlap	89	102	58	93	98	33	84	84	73	90	55	40	81	64	95	86	44	66	62	16	16	62	79	74	83	21	10	47
schizophrenia_MONDO_0005090_total_overlaps	129	153	82	138	128	42	111	107	96	115	74	61	110	82	132	110	55	95	85	25	22	77	101	101	106	28	16	69
schizophrenia_MONDO_0005090_total_non_overlaps	5593	5569	5640	5584	5594	5680	5611	5615	5626	5607	5648	5661	5612	5640	5590	5612	5667	5627	5637	5697	5700	5645	5621	5621	5616	5694	5706	5653
schizophrenia_MONDO_0005090_total_overlaps_normalized	5.91042e-10	5.93157e-10	5.59665e-10	5.35807e-10	5.24153e-10	4.96877e-10	5.11309e-10	4.83564e-10	4.88652e-10	4.79682e-10	4.80761e-10	5.80552e-10	4.56648e-10	5.22693e-10	5.14029e-10	4.7679e-10	4.28222e-10	6.34618e-10	4.77783e-10	5.38242e-10	6.59301e-10	4.1254e-10	4.34714e-10	5.34444e-10	4.81634e-10	5.82469e-10	5.16514e-10	5.06784e-10
systolic_blood_pressure_EFO_0006335_regions_with_overlap	130	149	81	144	135	54	132	132	124	139	109	69	133	96	129	132	68	85	103	30	19	109	142	104	113	36	29	89
systolic_blood_pressure_EFO_0006335_total_overlaps	221	262	137	261	238	90	234	231	217	242	194	128	230	171	229	236	121	146	196	57	38	192	248	199	203	66	51	161
systolic_blood_pressure_EFO_0006335_total_non_overlaps	5432	5391	5516	5392	5415	5563	5419	5422	5436	5411	5459	5525	5423	5482	5424	5417	5532	5507	5457	5596	5615	5461	5405	5454	5450	5587	5602	5492
systolic_blood_pressure_EFO_0006335_total_overlaps_normalized	1.02492e-09	1.02813e-09	9.46464e-10	1.02574e-09	9.86492e-10	1.07773e-09	1.09105e-09	1.0567e-09	1.11804e-09	1.02174e-09	1.27576e-09	1.23308e-09	9.66464e-10	1.10331e-09	9.02647e-10	1.03542e-09	9.53586e-10	9.87212e-10	1.11516e-09	1.24217e-09	1.15269e-09	1.04123e-09	1.08045e-09	1.06587e-09	9.33634e-10	1.38972e-09	1.66648e-09	1.19693e-09
brain_disease_EFO_0005774_regions_with_overlap	389	473	270	442	437	160	394	397	346	407	269	211	417	296	454	417	232	282	329	102	64	344	400	343	425	90	72	247
brain_disease_EFO_0005774_total_overlaps	531	644	362	617	576	203	524	512	460	547	368	280	549	399	629	555	313	404	439	136	84	454	519	446	543	117	95	344
brain_disease_EFO_0005774_total_non_overlaps	24202	24089	24371	24116	24157	24530	24209	24221	24273	24186	24365	24453	24184	24334	24104	24178	24420	24329	24294	24597	24649	24279	24214	24287	24190	24616	24638	24389
brain_disease_EFO_0005774_total_overlaps_normalized	5.62852e-10	5.7761e-10	5.71603e-10	5.54225e-10	5.45684e-10	5.55605e-10	5.58422e-10	5.35317e-10	5.41698e-10	5.27854e-10	5.53117e-10	6.1651e-10	5.27269e-10	5.88406e-10	5.66677e-10	5.56543e-10	5.63795e-10	6.24369e-10	5.70883e-10	6.77404e-10	5.82387e-10	5.62733e-10	5.16798e-10	5.45993e-10	5.70798e-10	5.63082e-10	7.09507e-10	5.84525e-10
diastolic_blood_pressure_EFO_0006336_regions_with_overlap	93	105	65	105	102	39	99	89	89	109	75	52	105	72	101	96	55	66	84	22	13	80	99	83	84	22	21	62
diastolic_blood_pressure_EFO_0006336_total_overlaps	141	161	97	162	164	63	150	144	140	165	122	89	161	116	160	153	87	104	146	33	25	127	170	132	141	38	33	94
diastolic_blood_pressure_EFO_0006336_total_non_overlaps	4087	4067	4131	4066	4064	4165	4078	4084	4088	4063	4106	4139	4067	4112	4068	4075	4141	4124	4082	4195	4203	4101	4058	4096	4087	4190	4195	4134
diastolic_blood_pressure_EFO_0006336_total_overlaps_normalized	8.743e-10	8.44727e-10	8.95982e-10	8.51251e-10	9.08876e-10	1.00868e-09	9.35114e-10	8.80735e-10	9.64427e-10	9.31434e-10	1.07268e-09	1.14634e-09	9.0454e-10	1.0007e-09	8.43231e-10	8.97509e-10	9.16723e-10	9.40231e-10	1.11065e-09	9.61534e-10	1.01394e-09	9.20856e-10	9.90248e-10	9.45296e-10	8.67049e-10	1.06982e-09	1.44175e-09	9.34361e-10
body_height_EFO_0004339_regions_with_overlap	396	433	290	441	426	171	399	413	389	433	314	209	425	321	469	435	278	286	331	106	68	370	430	350	409	124	86	291
body_height_EFO_0004339_total_overlaps	569	615	422	641	600	238	555	599	549	621	433	276	600	447	681	615	397	432	453	151	104	527	574	500	570	165	109	402
body_height_EFO_0004339_total_non_overlaps	23191	23145	23338	23119	23160	23522	23205	23161	23211	23139	23327	23484	23160	23313	23079	23145	23363	23328	23307	23609	23656	23233	23186	23260	23190	23595	23651	23358
body_height_EFO_0004339_total_overlaps_normalized	6.27831e-10	5.74188e-10	6.93631e-10	5.99362e-10	5.91699e-10	6.78075e-10	6.15679e-10	6.51926e-10	6.7298e-10	6.23804e-10	6.77466e-10	6.32589e-10	5.99849e-10	6.86186e-10	6.38649e-10	6.41965e-10	7.44385e-10	6.94982e-10	6.13213e-10	7.82918e-10	7.50579e-10	6.79966e-10	5.94971e-10	6.37166e-10	6.23717e-10	8.26609e-10	8.47402e-10	7.11052e-10
HDL_EFO_0004612_regions_with_overlap	167	167	109	173	161	64	146	138	132	169	107	80	139	103	145	139	101	89	104	36	31	129	157	133	134	39	27	106
HDL_EFO_0004612_total_overlaps	600	597	435	598	579	311	560	529	461	570	378	329	496	373	436	522	401	207	330	71	78	478	593	450	423	187	51	461
HDL_EFO_0004612_total_non_overlaps	13438	13441	13603	13440	13459	13727	13478	13509	13577	13468	13660	13709	13542	13665	13602	13516	13637	13831	13708	13967	13960	13560	13445	13588	13615	13851	13987	13577
HDL_EFO_0004612_total_overlaps_normalized	1.12053e-09	9.43398e-10	1.21017e-09	9.46397e-10	9.66427e-10	1.49969e-09	1.05146e-09	9.7447e-10	9.56472e-10	9.69109e-10	1.001e-09	1.27629e-09	8.39292e-10	9.69136e-10	6.92059e-10	9.22248e-10	1.2726e-09	5.6364e-10	7.56081e-10	6.23073e-10	9.52793e-10	1.04387e-09	1.04035e-09	9.70591e-10	7.8342e-10	1.58562e-09	6.7108e-10	1.38012e-09
BMI_EFO_0004340_regions_with_overlap	204	229	130	232	222	78	209	190	178	207	143	79	207	149	217	217	124	138	156	43	26	200	240	158	193	45	32	128
BMI_EFO_0004340_total_overlaps	378	441	221	450	411	118	403	348	299	379	280	131	400	321	376	392	187	238	261	55	40	360	444	297	298	69	40	201
BMI_EFO_0004340_total_non_overlaps	15519	15456	15676	15447	15486	15779	15494	15549	15598	15518	15617	15766	15497	15576	15521	15505	15710	15659	15636	15842	15857	15537	15453	15600	15599	15828	15857	15696
BMI_EFO_0004340_total_overlaps_normalized	6.23381e-10	6.15388e-10	5.42925e-10	6.2889e-10	6.0579e-10	5.02474e-10	6.68187e-10	5.66085e-10	5.47813e-10	5.69019e-10	6.5477e-10	4.48761e-10	5.97698e-10	7.36497e-10	5.27029e-10	6.1158e-10	5.24059e-10	5.72266e-10	5.28062e-10	4.26219e-10	4.31473e-10	6.94241e-10	6.87856e-10	5.65679e-10	4.87372e-10	5.1665e-10	4.64788e-10	5.31377e-10
asthma_MONDO_0004979_regions_with_overlap	64	73	39	73	65	19	68	59	51	65	42	26	62	36	60	50	30	31	50	12	9	48	62	45	56	9	6	38
asthma_MONDO_0004979_total_overlaps	108	148	63	113	133	28	114	91	89	120	84	46	156	46	123	92	40	47	79	16	10	116	128	99	84	10	8	64
asthma_MONDO_0004979_total_non_overlaps	3435	3395	3480	3430	3410	3515	3429	3452	3454	3423	3459	3497	3387	3497	3420	3451	3503	3496	3464	3527	3533	3427	3415	3444	3459	3533	3535	3479
asthma_MONDO_0004979_total_overlaps_normalized	7.99152e-10	9.26651e-10	6.94435e-10	7.08573e-10	8.79582e-10	5.34976e-10	8.4809e-10	6.64184e-10	7.31636e-10	8.08376e-10	8.81361e-10	7.07043e-10	1.0459e-09	4.73552e-10	7.73563e-10	6.4402e-10	5.0297e-10	5.07064e-10	7.17159e-10	5.56332e-10	4.83992e-10	1.00371e-09	8.89752e-10	8.46044e-10	6.16407e-10	3.35963e-10	4.17089e-10	7.59155e-10
heart_rate_EFO_0004326_regions_with_overlap	17	20	16	22	19	9	16	15	12	23	13	9	22	13	19	21	9	16	12	3	2	14	19	18	17	3	3	9
heart_rate_EFO_0004326_total_overlaps	31	33	25	52	29	14	31	30	17	50	17	16	45	22	33	35	12	31	18	3	2	19	28	24	32	3	3	14
heart_rate_EFO_0004326_total_non_overlaps	872	870	878	851	874	889	872	873	886	853	886	887	858	881	870	868	891	872	885	900	901	884	875	879	871	900	900	889
heart_rate_EFO_0004326_total_overlaps_normalized	9.00017e-10	8.10685e-10	1.08122e-09	1.27936e-09	7.52499e-10	1.04951e-09	9.04861e-10	8.59115e-10	5.48324e-10	1.32156e-09	6.99853e-10	9.6492e-10	1.18375e-09	8.8862e-10	8.14306e-10	9.61309e-10	5.92035e-10	1.31223e-09	6.41127e-10	4.09279e-10	3.79797e-10	6.45043e-10	7.6366e-10	8.04734e-10	9.21344e-10	3.95454e-10	6.13682e-10	6.51571e-10
LDL_EFO_0004611_regions_with_overlap	103	117	73	113	98	48	98	96	82	109	70	55	94	68	98	104	64	62	70	30	19	80	107	83	93	30	30	68
LDL_EFO_0004611_total_overlaps	343	400	283	363	319	233	389	305	293	320	162	131	320	158	213	349	161	151	170	78	41	290	398	202	216	87	40	262
LDL_EFO_0004611_total_non_overlaps	9627	9570	9687	9607	9651	9737	9581	9665	9677	9650	9808	9839	9650	9812	9757	9621	9809	9819	9800	9892	9929	9680	9572	9768	9754	9883	9930	9708
LDL_EFO_0004611_total_overlaps_normalized	9.01936e-10	8.90001e-10	1.10855e-09	8.08889e-10	7.49706e-10	1.58201e-09	1.0284e-09	7.91084e-10	8.55951e-10	7.66051e-10	6.0404e-10	7.15542e-10	7.62415e-10	5.7802e-10	4.76043e-10	8.68186e-10	7.19423e-10	5.7892e-10	5.4842e-10	9.63796e-10	7.05177e-10	8.91714e-10	9.83146e-10	6.13458e-10	5.63272e-10	1.03869e-09	7.41096e-10	1.1044e-09
atrial_fibrillation_EFO_0000275_regions_with_overlap	21	24	19	27	23	8	20	20	14	19	9	10	19	14	16	17	14	16	17	3	0	14	16	16	14	5	3	12
atrial_fibrillation_EFO_0000275_total_overlaps	42	47	37	55	40	15	36	30	22	34	14	14	33	21	31	29	25	24	29	5	0	24	27	19	23	8	3	19
atrial_fibrillation_EFO_0000275_total_non_overlaps	923	918	928	910	925	950	929	935	943	931	951	951	932	944	934	936	940	941	936	960	965	941	938	946	942	957	962	946
atrial_fibrillation_EFO_0000275_total_overlaps_normalized	1.14103e-09	1.08043e-09	1.4974e-09	1.26623e-09	9.71244e-10	1.05223e-09	9.83294e-10	8.03918e-10	6.64006e-10	8.4092e-10	5.3932e-10	7.9006e-10	8.12313e-10	7.9373e-10	7.15807e-10	7.45338e-10	1.15416e-09	9.50649e-10	9.66563e-10	6.38305e-10	0	7.62442e-10	6.89075e-10	5.96149e-10	6.19669e-10	9.86791e-10	5.74253e-10	8.27462e-10
congenital_heart_disease_EFO_0005207_regions_with_overlap	9	8	5	9	10	4	9	6	7	12	4	5	8	7	9	6	5	5	5	3	2	7	5	11	8	2	2	6
congenital_heart_disease_EFO_0005207_total_overlaps	12	11	7	13	13	6	12	8	9	16	7	7	11	9	11	9	8	7	7	5	4	10	8	15	11	4	4	9
congenital_heart_disease_EFO_0005207_total_non_overlaps	319	320	324	318	318	325	319	323	322	315	324	324	320	322	320	322	323	324	324	326	327	321	323	316	320	327	327	322
congenital_heart_disease_EFO_0005207_total_overlaps_normalized	9.50451e-10	7.37209e-10	8.25909e-10	8.72555e-10	9.20261e-10	1.22707e-09	9.55567e-10	6.25e-10	7.91938e-10	1.15371e-09	7.86169e-10	1.15167e-09	7.89408e-10	9.91735e-10	7.40502e-10	6.74368e-10	1.07675e-09	8.08363e-10	6.80189e-10	1.86092e-09	2.07225e-09	9.26179e-10	5.9524e-10	1.37212e-09	8.64021e-10	1.43845e-09	2.23224e-09	1.14271e-09
heart_failure_EFO_0003144_regions_with_overlap	8	12	6	11	8	3	9	9	4	11	5	4	9	6	12	10	5	6	6	1	1	6	11	9	7	2	3	5
heart_failure_EFO_0003144_total_overlaps	8	14	6	11	9	3	9	9	5	11	5	4	9	6	12	10	6	6	6	1	1	6	11	9	8	2	3	5
heart_failure_EFO_0003144_total_non_overlaps	443	437	445	440	442	448	442	442	446	440	446	447	442	445	439	441	445	445	445	450	450	445	440	442	443	449	448	446
heart_failure_EFO_0003144_total_overlaps_normalized	4.6504e-10	6.88616e-10	5.19562e-10	5.41868e-10	4.67586e-10	4.5029e-10	5.25986e-10	5.16041e-10	3.22901e-10	5.82129e-10	4.12135e-10	4.82995e-10	4.74027e-10	4.85239e-10	5.92879e-10	5.49928e-10	5.92691e-10	5.08524e-10	4.27892e-10	2.73155e-10	3.80218e-10	4.07847e-10	6.00684e-10	6.0422e-10	4.61183e-10	5.27857e-10	1.22872e-09	4.65924e-10
PR_intervall_EFO_0004462_regions_with_overlap	26	32	21	27	27	6	22	18	17	24	15	9	25	12	25	24	14	17	13	4	2	14	17	18	17	4	1	17
PR_intervall_EFO_0004462_total_overlaps	51	58	44	52	37	10	39	32	26	32	20	13	31	18	34	34	21	22	19	6	3	21	26	25	26	6	1	26
PR_intervall_EFO_0004462_total_non_overlaps	561	554	568	560	575	602	573	580	586	580	592	599	581	594	578	578	591	590	593	606	609	591	586	587	586	606	611	586
PR_intervall_EFO_0004462_total_overlaps_normalized	2.18472e-09	2.10234e-09	2.80778e-09	1.88768e-09	1.4166e-09	1.1061e-09	1.67966e-09	1.35212e-09	1.23737e-09	1.24796e-09	1.21485e-09	1.15678e-09	1.20323e-09	1.07276e-09	1.23791e-09	1.37788e-09	1.5287e-09	1.37407e-09	9.98532e-10	1.20777e-09	8.4058e-10	1.05194e-09	1.04629e-09	1.23685e-09	1.10454e-09	1.16698e-09	3.01827e-10	1.78543e-09

### Sheet: S2_int_CHD_regions_Ameen_Xiao
Cluster ID	vCM-e	vCM-l	AVC	aCM	aSHF/OFT	CPM	pSHF-e	pSHF-l	EC-e	EC-l	VEC-1	VEC-2	EndMT	EP-e	EP-l	cpNCC-e	cpNCC-l	SM/FB 1	SM/FB 2	SM/FB 3	PE	PA-ecto	PA-endo	PaM/LPM	TP	NCC	HE	RBC
n_regions	68599	85157	56903	87394	81125	37124	72880	74217	18874	79496	54869	82622	90054	72806	14933	67158	44219	76737	65660	48255	51199	60090	81093	21682	86219	23431	69820	57713
ameen2022_chd_regions_with_overlap	737	1034	648	1055	1002	379	914	909	150	868	671	962	1011	877	165	808	449	966	848	525	592	644	938	202	948	195	778	652
ameen2022_chd_total_overlaps	746	1049	657	1071	1016	383	935	926	151	882	683	978	1031	892	166	820	454	979	858	533	601	652	955	204	960	195	791	666
ameen2022_chd_total_non_overlaps	53380	53077	53469	53055	53110	53743	53191	53200	53975	53244	53443	53148	53095	53234	53960	53306	53672	53147	53268	53593	53525	53474	53171	53922	53166	53931	53335	53460
ameen2022_chd_total_overlaps_normalized	4.43295e-10	4.29928e-10	4.74047e-10	4.39603e-10	4.39829e-10	4.79005e-10	4.55317e-10	4.42408e-10	4.78388e-10	4.23665e-10	4.69095e-10	4.31257e-10	4.24438e-10	4.32051e-10	5.66516e-10	4.58708e-10	4.56782e-10	4.486e-10	4.61698e-10	4.38707e-10	4.66649e-10	4.60445e-10	4.34538e-10	4.64312e-10	4.2131e-10	4.28836e-10	4.48016e-10	4.48796e-10
ameen2022_control_regions_with_overlap	1441	2044	1222	2037	1989	731	1775	1788	333	1757	1298	1864	1949	1801	303	1535	873	1845	1635	1136	1182	1231	1886	439	1905	455	1523	1290
ameen2022_control_total_overlaps	1475	2107	1249	2095	2052	745	1822	1835	340	1803	1336	1918	1995	1861	309	1577	896	1903	1681	1163	1215	1261	1936	452	1958	466	1559	1320
ameen2022_control_total_non_overlaps	108580	107948	108806	107960	108003	109310	108233	108220	109715	108252	108719	108137	108060	108194	109746	108478	109159	108152	108374	108892	108840	108794	108119	109603	108097	109589	108496	108735
ameen2022_control_total_overlaps_normalized	4.31064e-10	4.24698e-10	4.43216e-10	4.22914e-10	4.36881e-10	4.58241e-10	4.36362e-10	4.31166e-10	5.29759e-10	4.25937e-10	4.51276e-10	4.15951e-10	4.03919e-10	4.43316e-10	5.18631e-10	4.33861e-10	4.43361e-10	4.28856e-10	4.44871e-10	4.70786e-10	4.63968e-10	4.37967e-10	4.33237e-10	5.05958e-10	4.2261e-10	5.0401e-10	4.34269e-10	4.37467e-10
xiao2024_regions_with_overlap	325	452	314	451	431	201	404	390	88	355	345	419	419	410	107	384	236	413	356	265	307	291	390	129	401	119	333	317
xiao2024_total_overlaps	333	461	319	458	438	203	411	399	89	362	355	433	429	421	108	396	239	421	362	270	312	296	398	130	410	120	339	324
xiao2024_total_non_overlaps	6428	6300	6442	6303	6323	6558	6350	6362	6672	6399	6406	6328	6332	6340	6653	6365	6522	6340	6399	6491	6449	6465	6363	6631	6351	6641	6422	6437
xiao2024_total_overlaps_normalized	1.58414e-09	1.51257e-09	1.84265e-09	1.50498e-09	1.51795e-09	2.03251e-09	1.60228e-09	1.52609e-09	2.25729e-09	1.39206e-09	1.95193e-09	1.52855e-09	1.41387e-09	1.63248e-09	2.95068e-09	1.77343e-09	1.92507e-09	1.54438e-09	1.55946e-09	1.77913e-09	1.93939e-09	1.67347e-09	1.44978e-09	2.36874e-09	1.44049e-09	2.11268e-09	1.53713e-09	1.74789e-09

### Sheet: S3_int_region_activity_Xiao 
Cluster ID	vCM-e	vCM-l	AVC	aCM	aSHF/OFT	CPM	pSHF-e	pSHF-l	EC-e	EC-l	VEC-1	VEC-2	EndMT	EP-e	EP-l	cpNCC-e	cpNCC-l	SM/FB 1	SM/FB 2	SM/FB 3	PE	PA-ecto	PA-endo	PaM/LPM	TP	NCC	HE	RBC
n_regions	72806	85157	56903	87394	81125	37124	72880	74217	54869	82622	67158	44219	86219	57713	90054	76737	65660	60090	68599	79496	48255	69820	81093	21682	18874	23431	14933	51199
decreased_activity_regions_with_overlap	14	15	10	16	13	7	14	10	11	15	10	8	13	9	15	13	9	9	9	10	9	11	11	4	4	4	6	9
decreased_activity_total_overlaps	14	15	10	16	13	7	14	10	11	15	10	8	13	9	15	13	9	9	9	10	9	11	11	4	4	4	6	9
decreased_activity_total_non_overlaps	160	159	164	158	161	167	160	164	163	159	164	166	161	165	159	161	165	165	165	164	165	163	163	170	170	170	168	165
decreased_activity_total_overlaps_normalized	2.10938e-09	1.91235e-09	2.24447e-09	2.04291e-09	1.75061e-09	2.7233e-09	2.12074e-09	1.48617e-09	2.35012e-09	2.05752e-09	1.74012e-09	2.5038e-09	1.77472e-09	1.88658e-09	1.9209e-09	1.85301e-09	1.5065e-09	1.9771e-09	1.66362e-09	1.49421e-09	2.30434e-09	1.93806e-09	1.55695e-09	2.83202e-09	3.94203e-09	2.73636e-09	6.36959e-09	2.17378e-09
increased_activity_regions_with_overlap	17	17	12	17	18	8	15	15	14	15	14	8	16	12	15	17	14	13	15	18	11	14	15	7	5	6	3	14
increased_activity_total_overlaps	17	17	12	17	18	8	15	15	14	15	14	8	16	12	15	17	14	13	15	18	11	14	15	7	5	6	3	14
increased_activity_total_non_overlaps	178	178	183	178	177	187	180	180	181	180	181	187	179	183	180	178	181	182	180	177	184	181	180	188	190	189	192	181
increased_activity_total_overlaps_normalized	2.28555e-09	1.93393e-09	2.40331e-09	1.93683e-09	2.16289e-09	2.77717e-09	2.02752e-09	1.98918e-09	2.66894e-09	1.83595e-09	2.17381e-09	2.23416e-09	1.94905e-09	2.24454e-09	1.71403e-09	2.1622e-09	2.09108e-09	2.54827e-09	2.47409e-09	2.39992e-09	2.51311e-09	2.20098e-09	1.89447e-09	4.42231e-09	4.39688e-09	3.66251e-09	2.84182e-09	3.01728e-09
no_effect_regions_with_overlap	233	250	177	254	242	115	223	209	187	221	206	123	215	173	226	237	195	159	170	190	139	183	213	67	42	60	59	167
no_effect_total_overlaps	236	252	178	255	244	116	225	212	190	225	211	124	218	174	230	240	197	160	172	191	140	184	215	68	43	60	59	169
no_effect_total_non_overlaps	3184	3168	3242	3165	3176	3304	3195	3208	3230	3195	3209	3296	3202	3246	3190	3180	3223	3260	3248	3229	3280	3236	3205	3352	3377	3360	3361	3251
no_effect_total_overlaps_normalized	1.8091e-09	1.63456e-09	2.03262e-09	1.6565e-09	1.6717e-09	2.29604e-09	1.73406e-09	1.60298e-09	2.06525e-09	1.57022e-09	1.86804e-09	1.97449e-09	1.51414e-09	1.85568e-09	1.49852e-09	1.74047e-09	1.67771e-09	1.78826e-09	1.61757e-09	1.452e-09	1.82371e-09	1.64936e-09	1.54825e-09	2.44945e-09	2.15601e-09	2.08828e-09	3.18666e-09	2.07674e-09
not_tested_regions_with_overlap	122	140	94	137	132	56	122	130	108	138	123	77	130	100	134	119	114	93	105	115	86	101	124	41	30	40	30	99
not_tested_total_overlaps	125	143	95	139	133	56	124	131	109	140	123	77	130	101	134	121	115	93	106	115	87	103	126	41	30	40	30	99
not_tested_total_non_overlaps	2173	2155	2203	2159	2165	2242	2174	2167	2189	2158	2175	2221	2168	2197	2164	2177	2183	2205	2192	2183	2211	2195	2172	2257	2268	2258	2268	2199
not_tested_total_overlaps_normalized	1.42606e-09	1.38042e-09	1.61449e-09	1.34382e-09	1.35612e-09	1.64962e-09	1.42226e-09	1.47414e-09	1.76328e-09	1.45406e-09	1.62063e-09	1.82473e-09	1.34379e-09	1.60307e-09	1.29932e-09	1.30592e-09	1.45755e-09	1.54693e-09	1.4836e-09	1.30109e-09	1.68664e-09	1.37407e-09	1.35036e-09	2.19796e-09	2.23862e-09	2.07192e-09	2.41146e-09	1.81053e-09
effect_total_overlaps	31	32	22	33	31	15	29	25	25	30	24	16	29	21	30	30	23	22	24	28	20	25	26	11	9	10	9	23
effect_total_non_overlaps	338	337	347	336	338	354	340	344	344	339	345	353	340	348	339	339	346	347	345	341	349	344	343	358	360	359	360	346
effect_total_overlaps_normalized	2.20248e-09	1.92375e-09	2.32841e-09	1.98685e-09	1.96848e-09	2.75177e-09	2.07148e-09	1.75199e-09	2.5186e-09	1.94043e-09	1.96931e-09	2.36131e-09	1.86685e-09	2.07574e-09	1.81158e-09	2.0164e-09	1.81542e-09	2.27894e-09	2.09192e-09	1.97284e-09	2.41467e-09	2.077e-09	1.73531e-09	3.67242e-09	4.1824e-09	3.22579e-09	4.50532e-09	2.61953e-09
