## Supplementary material for "Functional architecture of cardiac TF regulatory landscapes in control of mammalian heart development": Table S13

### Sheet: Datasets
File ID	Downloaded file	Re-processed file	Assay	Organism	Genome of reference	Tissue	Stage	PMID	Encode accession No.	GEO accession (GSE)	GEO accession (GSM)
NP_ENCFF272HBL_CTCF_ChIP-seq.bigBed	x		CTCF ChIP-seq	Mus musculus	mm10	heart	P0	32728249	ENCFF272HBL
BW_ENCFF472GQV_CTCF_ChIP-seq.bigWig	x		CTCF ChIP-seq	Mus musculus	mm10	heart	P0	32728249	ENCFF472GQV
NP_ENCFF747BZB_H3K27ac_E10.5_ChIP-seq.bigBed	x		H3K27ac ChIP-seq	Mus musculus	mm10	heart	E10.5	32728249	ENCFF747BZB
BW_ENCFF391GTP_H3K27ac_E10.5_ChIP-seq.bigWig	x		H3K27ac ChIP-seq	Mus musculus	mm10	heart	E10.5	32728249	ENCFF391GTP
NP_ENCFF541HWH_H3K27ac_E11.5_ChIP-seq.bigBed	x		H3K27ac ChIP-seq	Mus musculus	mm10	heart	E11.5	32728249	ENCFF541HWH
NP_ENCFF116OLV_H3K27ac_E12.5_ChIP-seq.bigBed	x		H3K27ac ChIP-seq	Mus musculus	mm10	heart	E12.5	32728249	ENCFF116OLV
NP_ENCFF670HUL_H3K27ac_E13.5_ChIP-seq.bigBed	x		H3K27ac ChIP-seq	Mus musculus	mm10	heart	E13.5	32728249	ENCFF670HUL
NP_ENCFF399ISF_H3K27ac_E14.5_ChIP-seq.bigBed	x		H3K27ac ChIP-seq	Mus musculus	mm10	heart	E14.5	32728249	ENCFF399ISF
NP_ENCFF325TQE_H3K27ac_E15.5_ChIP-seq.bigBed	x		H3K27ac ChIP-seq	Mus musculus	mm10	heart	E15.5	32728249	ENCFF325TQE
NP_ENCFF645PJW_H3K27ac_E16.5_ChIP-seq.bigBed	x		H3K27ac ChIP-seq	Mus musculus	mm10	heart	E16.5	32728249	ENCFF645PJW
NP_GSM1260026_Gata4fb1_WT_E12.5_Heart_ChIP-seq.bigBed		x	Gata4 WT ChIP-seq	Mus musculus	mm10	heart	E12.5	25249388		GSE52123	GSM1260026
BW_GSM1260026_Gata4fb1_WT_E12.5_Heart_ChIP-seq.bigWig		x	Gata4 WT ChIP-seq	Mus musculus	mm10	heart	E12.5	25249388		GSE52123	GSM1260026
NP_GSM1260027_Gata4fb2_WT_E12.5_Heart_ChIP-seq.bigBed		x	Gata4 WT ChIP-seq	Mus musculus	mm10	heart	E12.5	25249388		GSE52123	GSM1260027
BW_GSM1260027_Gata4fb2_WT_E12.5_Heart_ChIP-seq.bigWig		x	Gata4 WT ChIP-seq	Mus musculus	mm10	heart	E12.5	25249388		GSE52123	GSM1260027
NP_GSM3518657_GSM3518657_Tbx5_WT_ChIP-seq.bigBed		x	Tbx5 WT ChIP-seq	Mus musculus	mm10	heart ventricle	E12.5	31659164		GSE124008	GSM3518657
BW_GSM3518657_Tbx5_WT_ChIP-seq.bigWig		x	Tbx5 WT ChIP-seq	Mus musculus	mm10	heart ventricle	E12.5	31659164		GSE124008	GSM3518657
BW_GSM3518659_Tbx5_WT_ChIP-seq.bigWig		x	Tbx5 WT ChIP-seq	Mus musculus	mm10	heart ventricle	E12.5	31659164		GSE124008	GSM3518659
NP_Hand2-3xFlag_WT_ChIP-seq		x	Hand2-3xFlag WT ChIP-seq	Mus musculus	mm10	heart	E10.5	28538179		GSE73368	GSM1891954
NP_Hand2-3xFlag_WT_ChIP-seq		x	Hand2-3xFlag WT ChIP-seq	Mus musculus	mm10	heart	E10.5	28538179		GSE73368	GSM1891956
BW_Hand2-3xFlag_WT_ChIP-seq		x	Hand2-3xFlag WT ChIP-seq	Mus musculus	mm10	heart	E10.5	28538179		GSE73368	GSM1891954
BW_Hand2-3xFlag_WT_ChIP-seq		x	Hand2-3xFlag WT ChIP-seq	Mus musculus	mm10	heart	E10.5	28538179		GSE73368	GSM1891956
NP_GSM6620024_Gata4_WT_Adult_Atrial_CMs_ChIP-seq.bigBed		x	Gata4 WT ChIP-seq	Mus musculus	mm10	atrial cardiomyocytes	Adult	36705030		GSE215019	GSM6620024
BW_GSM6620024_Gata4_WT_Adult_Atrial_CMs_ChIP-seq.bigWig		x	Gata4 WT ChIP-seq	Mus musculus	mm10	atrial cardiomyocytes	Adult	36705030		GSE215019	GSM6620024
NP_GSM6620026_Gata4_WT_Adult_Ventricular_CMs_ChIP-seq.bigBed		x	Gata4 WT ChIP-seq	Mus musculus	mm10	ventricular cardiomyocytes	Adult	36705030		GSE215019	GSM6620026
BW_GSM6620026_Gata4_WT_Adult_Ventricular_CMs_ChIP-seq.bigWig		x	Gata4 WT ChIP-seq	Mus musculus	mm10	ventricular cardiomyocytes	Adult	36705030		GSE215019	GSM6620026
NP_Gata4_het_rep2_ATAC-seq		x	Gata4 het rep2 ATAC-seq	Mus musculus	mm10	ventricular apex	E12.5	36263775		GSE156001	GSM4718824
BW_Gata4_het_rep2_ATAC-seq		x	Gata4 het rep2 ATAC-seq	Mus musculus	mm10	ventricular apex	E12.5	36263775		GSE156001	GSM4718824
NP_Gata4_het_rep3_ATAC-seq		x	Gata4 het rep3 ATAC-seq	Mus musculus	mm10	ventricular apex	E12.5	36263775		GSE156001	GSM4718825
BW_Gata4_het_rep3_ATAC-seq		x	Gata4 het rep3 ATAC-seq	Mus musculus	mm10	ventricular apex	E12.5	36263775		GSE156001	GSM4718825
NP_Gata4_het_rep4_ATAC-seq		x	Gata4 het rep4 ATAC-seq	Mus musculus	mm10	ventricular apex	E12.5	36263775		GSE156001	GSM4718826
BW_Gata4_het_rep4_ATAC-seq		x	Gata4 het rep4 ATAC-seq	Mus musculus	mm10	ventricular apex	E12.5	36263775		GSE156001	GSM4718826
NP_Gata4_ko_rep2_ATAC-seq		x	Gata4 ko rep2 ATAC-seq	Mus musculus	mm10	ventricular apex	E12.5	36263775		GSE156001	GSM4718827
BW_Gata4_ko_rep2_ATAC-seq		x	Gata4 ko rep2 ATAC-seq	Mus musculus	mm10	ventricular apex	E12.5	36263775		GSE156001	GSM4718827
NP_Gata4_ko_rep3_ATAC-seq		x	Gata4 ko rep3 ATAC-seq	Mus musculus	mm10	ventricular apex	E12.5	36263775		GSE156001	GSM4718828
BW_Gata4_ko_rep3_ATAC-seq		x	Gata4 ko rep3 ATAC-seq	Mus musculus	mm10	ventricular apex	E12.5	36263775		GSE156001	GSM4718828
NP_Gata4_ko_rep4_ATAC-seq		x	Gata4 ko rep4 ATAC-seq	Mus musculus	mm10	ventricular apex	E12.5	36263775		GSE156001	GSM4718829
BW_Gata4_ko_rep4_ATAC-seq		x	Gata4 ko rep4 ATAC-seq	Mus musculus	mm10	ventricular apex	E12.5	36263775		GSE156001	GSM4718829
NP_Endocardial_rep2_ATAC-seq		x	Endocardial rep2 ATAC-seq	Mus musculus	mm10	sorted endocardial cells from ventricular apex	E12.5	36263775		GSE156001	GSM4718815
BW_Endocardial_rep2_ATAC-seq		x	Endocardial rep2 ATAC-seq	Mus musculus	mm10	sorted endocardial cells from ventricular apex	E12.5	36263775		GSE156001	GSM4718815
NP_Endocardial_rep3_ATAC-seq		x	Endocardial rep3 ATAC-seq	Mus musculus	mm10	sorted endocardial cells from ventricular apex	E12.5	36263775		GSE156001	GSM4718816
BW_Endocardial_rep3_ATAC-seq		x	Endocardial rep3 ATAC-seq	Mus musculus	mm10	sorted endocardial cells from ventricular apex	E12.5	36263775		GSE156001	GSM4718816
NP_Cardiomyocytes_rep1_ATAC-seq		x	Cardiomyocytes rep1 ATAC-seq	Mus musculus	mm10	sorted cardiomyocytes from ventricles	E12.5	36263775		GSE156001	GSM4718822
BW_Cardiomyocytes_rep1_ATAC-seq		x	Cardiomyocytes rep1 ATAC-seq	Mus musculus	mm10	sorted cardiomyocytes from ventricles	E12.5	36263775		GSE156001	GSM4718822
NP_Cardiomyocytes_rep2_ATAC-seq		x	Cardiomyocytes rep2 ATAC-seq	Mus musculus	mm10	sorted cardiomyocytes from ventricles	E12.5	36263775		GSE156001	GSM4718823
BW_Cardiomyocytes_rep2_ATAC-seq		x	Cardiomyocytes rep2 ATAC-seq	Mus musculus	mm10	sorted cardiomyocytes from ventricles	E12.5	36263775		GSE156001	GSM4718823
